# Spatiotemporal transcriptomic analyses reveal molecular gradient patterning during development and the tonotopic organization along the cochlear axis

**DOI:** 10.1101/2024.10.30.621022

**Authors:** Mengzhen Yan, Penghui Zhang, Yafan Wang, Haojie Wang, Junhong Li, Xiang Guo, Xiangyao Zeng, Zhili Feng, Zhiyi Yun, Fei Deng, Shouhong Wang, Di Deng, Lu Ma, Yong Feng, Huajun Wu, Yu Zhao, Jun Li

**Author notes:** Corresponding authors: Jun Li, Ph.D., Yu Zhao, Ph.D., Huajun Wu, Ph.D. Authors contributed equally to this work (Mengzhen Yan, Penghui Zhang, Yafan Wang, Haojie Wang).

## Abstract

While cochlear tonotopic organization is essential for sound frequency discrimination, the spatiotemporal molecular programs shaping this architecture remain unresolved. Here, we integrate spatiotemporal transcriptomics (E17.5-P8-adult) with single-cell RNA-seq to construct a single-cell-resolution atlas of mouse cochlear development. As marked by differential gradient expression genes, distinct spatially and molecularly defined hair cell (HC) subtypes along the apical-basal axis were identified: such as the apical Myo7a^+++^/Calb1^+++^ outer hair cell (OHC) subtype, the basal Myo7a^+^/Calb1^□^ OHC subtype, the apical vGlut3^+++^/Calb2^+^ inner hair cell (IHC) subtype, and the basal vGlut3^+^/Calb2^+++^ IHC subtype. In addition, the spatial data also demonstrate the developmental reversal of *Myo7a*/*Calb2Nefh* gradient patterns in HCs and spiral ganglion neurons (SGNs), revealing dynamic plasticity and complexity in frequency coding during development. Spatial analyses further demonstrate regional heterogeneity in cell communication intensity between HCs and SGNs, and also reveal core signaling hubs coordinating tonotopic organization, such as *Fgf10*-*Fgfr2* pathway in the basal region and *Ptn*-*Sdc* pathway in the apical region HC or SGNs at P8 stage. Our study provides an open-access spatial database and reveals the morphological and molecular foundations underlying cochlear tonotopic organization, linking molecular and developmental mechanisms to auditory pathophysiology.
