## Supplementary material for "Spatiotemporal transcriptomic analyses reveal molecular gradient patterning during development and the tonotopic organization along the cochlear axis": S3 File

### Sheet: E_HC_gradient genes_expression
Gradient expression genes of HCs in the E17.5 cochlear
Gene	Average expression level			P-value
	Apical-HC	Middle-HC	Basal-HC	Middle VS Apex	Basal VS Apex
Gm28438	0.249515	0.297016	0.348822	0.00551359	0.0011655
Gm28661	0.27427	0.270801	0.297681	0.00551359	0.0011655
Gm29216	0.260681	0.253544	0.276921	0.00551359	0.0011655
Hspe1	0.345061	0.329783	0.3145	0.00551359	0.0011655
Nckap5	0.419082	0.407662	0.555166	0.00551359	0.00466201
Copa	0.325617	0.268831	0.258859	0.00551359	0.0011655
Wdr26	0.32924	0.404187	0.493655	0.00551359	0.0011655
Enah	0.418263	0.437254	0.257714	0.00551359	0.0011655
Sptan1	0.332221	0.337078	0.359035	0.00551359	0.00466201
Swi5	0.309443	0.360552	0.339107	0.00551359	0.0011655
Psmd14	0.304338	0.361234	0.318949	0.00551359	0.002331
Itga6	0.417929	0.633366	0.656881	0.00551359	0.0011655
Caprin1	0.333734	0.333614	0.300483	0.00551359	0.0011655
Rcn1	0.381381	0.34031	0.421681	0.00551359	0.0011655
Srp14	0.397783	0.269699	0.437803	0.00899802	0.0011655
Pdia3	0.369375	0.354355	0.403813	0.00551359	0.00815851
Trpm7	0.339005	0.33286	0.34188	0.00551359	0.0011655
Romo1	0.368664	0.28915	0.375606	0.00551359	0.0011655
Nnat	0.454563	0.39633	0.296035	0.00899802	0.0011655
Lama5	0.631113	0.812038	0.839507	0.00551359	0.0011655
Prpf6	0.424516	0.444257	0.314913	0.00551359	0.0011655
Pqbp1	0.241467	0.41739	0.404429	0.00551359	0.0011655
Slc25a5	0.411385	0.448739	0.376962	0.00551359	0.0011655
Ndufa1	0.397657	0.331554	0.359227	0.00551359	0.0011655
Bex4	0.523919	0.455629	0.530667	0.00551359	0.0011655
Bex1	0.523587	0.456084	0.444572	0.00551359	0.0011655
Huwe1	0.340338	0.445302	0.306743	0.00551359	0.0011655
Rbis	0.371035	0.360799	0.352288	0.00551359	0.0011655
Ndufc1	0.292029	0.250414	0.325632	0.00551359	0.0011655
Frem2	0.913435	0.848953	0.814964	0.00551359	0.0011655
S100a13	0.668064	0.486096	0.509289	0.00551359	0.0011655
Vps72	0.497249	0.42983	0.466311	0.00551359	0.0011655
Mrps21	0.329456	0.362629	0.357666	0.00551359	0.0011655
Txnip	0.309528	0.33912	0.306985	0.00551359	0.0011655
Atp1a1	0.556772	0.579698	0.573966	0.00551359	0.0011655
Olfml3	0.318544	0.389784	0.504484	0.00551359	0.0011655
Psma5	0.431903	0.303614	0.268641	0.00551359	0.0011655
Gm26820	0.224001	0.211322	0.305669	0.00551359	0.0011655
H2az1	0.400182	0.386498	0.357676	0.00551359	0.0011655
Dnaja1	0.346024	0.414343	0.298076	0.00551359	0.0011655
Tgfbr1	0.493296	0.680343	0.474414	0.00551359	0.0011655
Erp44	0.285582	0.387659	0.396274	0.00551359	0.0011655
Tnc	0.802565	0.801	1.01019	0.00551359	0.00466201
Gm10154	0.304659	0.293678	0.345242	0.00551359	0.0011655
Raver2	0.716968	0.810426	0.38462	0.00551359	0.0011655
Rab3b	0.343978	0.883214	1.20953	0.00551359	0.0011655
Grik3	0.323737	0.273851	0.189469	0.00551359	0.0011655
Rbbp4	0.346718	0.419855	0.297068	0.00551359	0.0011655
Eif3i	0.322058	0.332657	0.319018	0.00551359	0.0011655
Atpif1	0.295301	0.304393	0.321094	0.00551359	0.0011655
Park7	0.308043	0.380124	0.283962	0.00551359	0.0011655
Hes5	0.971931	1.4549	2.07983	0.00551359	0.0011655
Dnajb6	0.365377	0.260059	0.292683	0.00551359	0.0011655
Miat	0.688631	0.983933	1.10426	0.00551359	0.0011655
Rnf10	0.296234	0.358615	0.286459	0.00551359	0.0011655
Dynll1	0.334165	0.344456	0.334216	0.00551359	0.0011655
Ran	0.367096	0.373864	0.341213	0.00551359	0.0011655
Arpc1a	0.340117	0.257043	0.242994	0.00551359	0.0011655
Bud31	0.361147	0.276482	0.35035	0.00551359	0.0011655
Gtf3a	0.354846	0.542672	0.326806	0.00551359	0.0011655
Cycs	0.36817	0.36988	0.462949	0.00551359	0.00815851
Hnrnpa2b1	0.364672	0.331103	0.337988	0.00551359	0.0011655
Kdm3a	0.657568	0.498342	0.50686	0.00551359	0.0011655
Cct7	0.339879	0.317903	0.353869	0.00551359	0.0011655
Snrpg	0.333909	0.33119	0.336274	0.00551359	0.0011655
Snrnp27	0.324984	0.472999	0.296666	0.00551359	0.0011655
Anxa4	0.70669	0.900952	0.516884	0.00551359	0.0011655
Chd4	0.358467	0.491433	0.373806	0.00551359	0.0011655
Cdkn1b	0.517045	0.553377	0.742765	0.00899802	0.0011655
Mrps12	0.396455	0.469738	0.547412	0.00551359	0.0011655
Ldha	0.36882	0.397959	0.394093	0.00551359	0.0011655
Zfand6	0.324302	0.383277	0.285747	0.00551359	0.0011655
Aldoa	0.43969	0.487651	0.421436	0.00551359	0.0011655
Psmd13	0.413904	0.382014	0.276695	0.00551359	0.0011655
Taldo1	0.386308	0.36041	0.411915	0.00551359	0.00466201
Polr2l	0.485713	0.34784	0.408561	0.00899802	0.0011655
Bclaf1	0.418777	0.463692	0.395416	0.00551359	0.0011655
Tfam	0.396435	0.388652	0.379002	0.00551359	0.0011655
Bsg	0.314705	0.334765	0.307029	0.00551359	0.0011655
Gpx4	0.38146	0.410194	0.367752	0.00551359	0.0011655
Atp5d	0.329693	0.327913	0.31986	0.00551359	0.0011655
Atxn7l3b	0.340512	0.352574	0.297908	0.00551359	0.0011655
Rap1b	0.300622	0.427805	0.251013	0.00551359	0.0011655
Tmbim4	0.35908	0.437828	0.380913	0.00551359	0.0011655
Cdk4	0.360785	0.379991	0.297236	0.00551359	0.0011655
Dctn2	0.382067	0.334098	0.399641	0.00551359	0.0011655
Cd63	0.335658	0.308021	0.343268	0.00551359	0.0011655
Trappc5	0.458779	0.348166	0.466064	0.00551359	0.0011655
Lamp1	0.357543	0.380943	0.332886	0.00551359	0.0011655
Tmem255b	1.53341	2.05255	1.98566	0.00551359	0.0011655
Mrpl34	0.447366	0.37824	0.273561	0.00551359	0.0011655
Calr	0.377223	0.372384	0.397269	0.00551359	0.002331
Dnaja2	0.387025	0.452347	0.340745	0.00551359	0.0011655
Tomm20	0.315785	0.327044	0.413187	0.00551359	0.002331
Pdhb	0.375057	0.456889	0.373744	0.00551359	0.002331
Ghitm	0.2648	0.294299	0.384971	0.00551359	0.0011655
Hnrnpc	0.373653	0.360324	0.343097	0.00551359	0.0011655
Nedd8	0.357083	0.413479	0.281585	0.00551359	0.0011655
Bnip3l	0.399829	0.397589	0.36784	0.00551359	0.0011655
Cwc15	0.37124	0.361329	0.408168	0.00551359	0.0011655
Smarca4	0.461128	0.4283	0.374504	0.00551359	0.0011655
Rpl15-ps3	0.309151	0.30052	0.326659	0.00551359	0.0011655
Tspan3	0.383619	0.387976	0.384812	0.00551359	0.0011655
Snx22	0.336878	0.288899	0.27278	0.00551359	0.0011655
Adam10	0.375264	0.446919	0.287691	0.00551359	0.0011655
Ewsr1	0.329518	0.344513	0.344034	0.00551359	0.0011655
Dbnl	0.385232	0.528242	0.288624	0.00551359	0.0011655
Ppia	0.308942	0.313328	0.324717	0.00551359	0.0011655
Rab1a	0.318049	0.356936	0.234968	0.00551359	0.0011655
Mdh1	0.447471	0.345757	0.421469	0.00551359	0.0011655
Clint1	0.263537	0.413017	0.472965	0.00551359	0.0011655
Nhp2	0.556073	0.371145	0.293693	0.00551359	0.0011655
Atox1	0.411342	0.383554	0.413768	0.00551359	0.0011655
Tom1l2	0.342534	0.277239	0.468324	0.00551359	0.0011655
Myo15	0.654827	1.29084	1.77346	0.00551359	0.0011655
Pitpna	0.350432	0.309175	0.277533	0.00551359	0.0011655
Glod4	0.406819	0.366017	0.346662	0.00551359	0.0011655
Msi2	0.28965	0.396656	0.394236	0.00551359	0.0011655
Nme1	0.347843	0.364361	0.297458	0.00551359	0.0011655
Acly	0.419388	0.42065	0.355003	0.00551359	0.0011655
Ddx5	0.367525	0.360221	0.353624	0.00551359	0.0011655
Sumo2	0.385671	0.295577	0.348042	0.00551359	0.0011655
Actg1	0.296387	0.29393	0.301113	0.00551359	0.0011655
Prelid1	0.366096	0.385914	0.257789	0.00551359	0.0011655
Cetn3	0.301644	0.364407	0.318185	0.00551359	0.0011655
Tbca	0.376439	0.344209	0.356038	0.00551359	0.0011655
Shisal2b	1.19769	1.26726	1.96336	0.00551359	0.0011655
Hpcal1	0.325073	0.544874	0.607702	0.00551359	0.0011655
Ywhaq	0.365996	0.328733	0.367729	0.00551359	0.0011655
Prpf39	0.407127	0.38047	0.202949	0.00551359	0.0011655
Rpl36al	0.331021	0.296298	0.370026	0.00551359	0.0011655
Klhdc2	0.397059	0.298884	0.375667	0.00551359	0.0011655
Actr10	0.35444	0.336197	0.340083	0.00551359	0.0011655
Psma3	0.393235	0.399993	0.350771	0.00551359	0.0011655
Erh	0.349561	0.409376	0.370081	0.00551359	0.0011655
Zc3h14	0.309407	0.374739	0.284883	0.00551359	0.0011655
Papola	0.316058	0.411275	0.29848	0.00551359	0.0011655
Hsp90aa1	0.338804	0.329965	0.351035	0.00551359	0.0011655
Ckb	0.534997	0.51364	0.402772	0.00551359	0.0011655
Sub1	0.320698	0.388991	0.345645	0.00551359	0.0011655
Polr2k	0.398278	0.35296	0.316445	0.00551359	0.0011655
Mrpl13	0.356544	0.343533	0.358021	0.00551359	0.0011655
Vps28	0.351631	0.349081	0.328578	0.00551359	0.0011655
Tomm22	0.355749	0.354033	0.314547	0.00551359	0.0011655
Creld2	0.562683	0.532539	0.476777	0.00551359	0.0011655
Ncaph2	0.504892	0.436644	0.335908	0.00551359	0.0011655
Atp5g2	0.390611	0.363232	0.384006	0.00551359	0.0011655
Ndufb4	0.405021	0.308929	0.320231	0.00551359	0.0011655
Tomm70a	0.444583	0.31172	0.268256	0.00551359	0.0011655
Sod1	0.362053	0.404435	0.325845	0.00551359	0.0011655
Psmb1	0.33518	0.299319	0.347918	0.00551359	0.0011655
Jmjd8	0.398783	0.337585	0.403867	0.00551359	0.0011655
Ergic1	0.315318	0.359184	0.335842	0.00551359	0.0011655
Atp6v0e	0.464673	0.498697	0.495795	0.00551359	0.0011655
Rps10	0.275839	0.268027	0.31158	0.00551359	0.0011655
U2af1	0.251943	0.386254	0.27886	0.00551359	0.0011655
Tjap1	0.587779	0.671443	0.0366499	0.00551359	0.0011655
Dlk2	1.42154	1.22774	0.891347	0.00551359	0.0011655
Mea1	0.381068	0.406439	0.288071	0.00899802	0.0011655
Hdgfl2	0.462062	0.418934	0.320915	0.00551359	0.0011655
Ndufa11	0.300484	0.390905	0.453701	0.00551359	0.0011655
Rhoq	0.322059	0.377389	0.327394	0.00551359	0.0011655
Kif5b	0.42908	0.440858	0.395726	0.00899802	0.0011655
Rab18	0.327236	0.331784	0.331767	0.00551359	0.00466201
Ccny	0.325638	0.329844	0.3324	0.00551359	0.0011655
Ctnna1	0.397543	0.439999	0.437218	0.00551359	0.00466201
Isoc1	0.196195	0.485315	0.457471	0.00551359	0.0011655
Ier3ip1	0.372643	0.442085	0.400597	0.00551359	0.0011655
Gstp1	0.399544	0.360651	0.370858	0.00551359	0.0011655
Ppp1r14b	0.455341	0.368521	0.287532	0.00551359	0.0011655
Stip1	0.412806	0.503798	0.349617	0.00551359	0.0011655
Plaat3	0.72593	0.521737	0.906124	0.00551359	0.00466201
Syt7	0.172183	0.548244	0.361779	0.00551359	0.0011655
Psat1	0.401343	0.372953	0.564959	0.00551359	0.0011655
Pgam1	0.41741	0.477533	0.341036	0.00551359	0.0011655
Ndufb8	0.363515	0.340225	0.392168	0.00551359	0.0011655
Arl3	0.358303	0.359304	0.368632	0.00551359	0.0011655
Atp5md	0.339915	0.293087	0.367298	0.00551359	0.0011655
mt-Ti	0.207892	0.262615	0.314726	0.00551359	0.0011655
mt-Co1	0.255893	0.250214	0.283367	0.00551359	0.0011655
mt-Co2	0.238588	0.234882	0.265844	0.00551359	0.0011655
mt-Atp6	0.241624	0.233526	0.268733	0.00551359	0.0011655
mt-Nd4	0.248623	0.243881	0.283916	0.00551359	0.002331
mt-Cytb	0.243516	0.236855	0.270953	0.00551359	0.0011655

### Sheet: P8_HC_gradient genes_expressio
Gradient expression genes of HCs in the P8 cochlear
Gene	Average expression level			P-value
	Apical-HC	Middle-HC	Basal-HC	Middle VS Apex	Basal VS Apex
Eya1	0.701471	0.628059	0.609301	0.00255433	0.00551359
Gm10222	0.599322	0.419749	0.569973	0.00255433	0.00551359
Lmbrd1	0.418102	0.260271	0.31293	0.00255433	0.00551359
Cox5b	0.338279	0.309355	0.31312	0.00380739	0.00551359
Nck2	0.57645	0.698106	0.387021	0.0081108	0.00551359
Gls	0.37632	0.496122	0.316826	0.00255433	0.00551359
Espnl	3.01064	2.2374	1.04209	0.00255433	0.00551359
Clasp1	0.461062	0.602628	0.333666	0.00255433	0.00551359
Adipor1	0.240865	0.419256	0.481437	0.00255433	0.00551359
Tsen15	0.654886	0.435868	0.359402	0.00255433	0.00551359
Colgalt2	0.770903	0.727544	0.949375	0.0081108	0.00899802
Rc3h1	0.419833	0.351651	0.653454	0.00559603	0.00551359
Prdx6	0.373585	0.472069	0.61451	0.00255433	0.00551359
Atp1b1	0.760193	0.656843	0.600046	0.00255433	0.00551359
Hsd17b7	1.07763	1.38876	1.30343	0.00255433	0.00551359
Sdhc	0.404283	0.33811	0.350401	0.00255433	0.00551359
Adss	0.375542	0.476203	0.237609	0.00255433	0.00551359
Kctd3	0.281951	0.364175	0.788015	0.00255433	0.00551359
Gm13339	0.560895	0.432718	0.421747	0.00255433	0.00551359
Cacfd1	0.357571	0.70071	0.475739	0.00255433	0.00551359
Olfm1	0.825386	0.69035	0.606147	0.00255433	0.00551359
Rprm	1.39841	1.67699	1.58024	0.00380739	0.00551359
Pkp4	0.67049	0.545462	0.594794	0.00255433	0.00551359
Itga6	0.331155	0.451607	0.257947	0.00255433	0.00551359
Chrna1	1.53908	1.18162	1.43677	0.00255433	0.00551359
Scg5	1.06379	0.677667	0.212217	0.00255433	0.00551359
Ckmt1	0.844601	0.986029	0.770086	0.00559603	0.00551359
Casc4	0.45724	0.558932	0.346959	0.00559603	0.00551359
Usp50	0.294048	0.42178	0.407487	0.00255433	0.00551359
Snx5	0.321856	0.483973	0.45346	0.00255433	0.00551359
Slc24a3	0.718049	0.93697	1.11338	0.00255433	0.00551359
Defb25	1.61255	2.0935	2.3464	0.00255433	0.00551359
Ergic3	0.465896	0.37784	0.231939	0.00255433	0.00551359
Rab5if	0.536202	0.42713	0.676488	0.00255433	0.00551359
Ndrg3	0.514505	0.453838	0.424043	0.00255433	0.00551359
Rpn2	0.417177	0.316955	0.274051	0.00255433	0.00551359
Pkig	0.675672	0.574336	0.408464	0.00255433	0.00551359
Zmynd8	0.434294	0.652551	0.556179	0.00255433	0.00551359
Atp9a	0.461301	0.392679	0.284016	0.00255433	0.00551359
Hs6st2	1.79067	1.59	1.0412	0.00255433	0.00551359
Atrx	0.32476	0.393796	0.279844	0.00559603	0.00551359
Pak3	0.985085	1.3428	0.801093	0.00255433	0.00551359
Smpx	2.26532	2.03909	1.90153	0.00255433	0.00551359
Hey1	0.74954	0.602315	0.468622	0.0081108	0.00551359
Car2	0.549706	0.628522	0.68471	0.00380739	0.00899802
Glmp	0.613436	0.520565	0.375939	0.00255433	0.00551359
Jtb	0.289578	0.376568	0.446929	0.00255433	0.00551359
Car14	0.695608	0.597135	0.58032	0.00255433	0.00551359
Phgdh	0.447731	0.213039	0.390985	0.00255433	0.00551359
Trim45	1.60497	1.39837	1.21204	0.00255433	0.00551359
Kcna10	2.85084	2.36441	2.23141	0.00255433	0.00551359
Ahcyl1	0.202356	0.315867	0.329244	0.00255433	0.00551359
Fam241a	1.18193	0.871953	0.608288	0.00255433	0.00551359
Papss1	0.415516	0.341892	0.299801	0.00255433	0.00551359
Enho	0.687369	0.956358	0.84988	0.00255433	0.00551359
Dctn3	0.470782	0.333933	0.407187	0.00255433	0.00551359
Ccl27a	0.772789	0.536994	0.548065	0.00255433	0.00551359
E130308A19Rik	0.361308	0.499539	0.581395	0.00255433	0.00551359
Cdk5rap2	0.559584	0.383894	0.487384	0.00255433	0.00551359
Rnf11	0.317759	0.395211	0.297786	0.00255433	0.00551359
Pum1	0.330657	0.400379	0.485768	0.00380739	0.00551359
Epb41	0.376169	0.607996	0.627374	0.00255433	0.00551359
Trnp1	0.369615	0.466953	0.580399	0.00559603	0.00551359
Ddost	0.39523	0.339044	0.357749	0.00255433	0.00551359
Rcc2	0.47698	0.351193	0.300852	0.00255433	0.00551359
2510039O18Rik	0.123793	0.446815	0.419474	0.00255433	0.00551359
Eno1	0.506612	0.369838	0.501913	0.00255433	0.00551359
Plch2	2.6099	2.45328	1.06691	0.00255433	0.00551359
Akap9	0.424317	0.535507	0.538925	0.00255433	0.00551359
Sri	0.399622	0.353473	0.282469	0.00380739	0.00551359
Phtf2	0.377604	0.571032	0.292657	0.00255433	0.00551359
Gm10221	0.291864	0.461784	0.254511	0.00255433	0.00899802
Ppp1cb	0.460399	0.384258	0.41184	0.00255433	0.00899802
Fryl	0.608041	0.446434	0.443532	0.00255433	0.00551359
Usp46	0.639851	0.901114	0.298649	0.00255433	0.00551359
Polr2b	0.296561	0.492951	0.438547	0.00255433	0.00551359
Lrrc8b	0.795028	0.906093	1.0367	0.0081108	0.00551359
Gfi1	1.05304	1.62102	1.87063	0.00255433	0.00551359
Chfr	0.661104	0.548171	0.497105	0.00255433	0.00551359
Wscd2	1.45169	1.79424	1.96956	0.00559603	0.00551359
Cox6a1	0.322848	0.289546	0.304022	0.00380739	0.00551359
Suds3	0.339486	0.684875	0.506802	0.00255433	0.00551359
B3gnt4	1.45805	1.13587	1.15892	0.00255433	0.00551359
Zfp664	0.475021	0.683915	0.388963	0.00255433	0.00551359
Fzd9	0.67589	0.591176	0.554995	0.00255433	0.00551359
Ocm	2.10325	2.38858	2.51828	0.00255433	0.00551359
Pomp	0.443428	0.366653	0.349028	0.00255433	0.00551359
Ubl3	0.442661	0.26077	0.351569	0.00255433	0.00551359
Ndufa4	0.351066	0.318337	0.31997	0.00380739	0.00551359
Gpr37	0.584835	0.738913	0.696786	0.00255433	0.00551359
Atp6v1f	0.322253	0.277083	0.420616	0.00380739	0.00551359
Kcp	1.87637	1.4744	1.32333	0.00255433	0.00551359
Strip2	1.51798	1.75977	1.40027	0.00255433	0.00551359
Gm13782	2.22063	2.44466	2.03029	0.00255433	0.00551359
Ssbp1	0.494395	0.440959	0.385004	0.00255433	0.00551359
Pcyox1	0.587158	0.676047	0.394196	0.0081108	0.00551359
Plxna1	0.166006	0.349755	0.472605	0.00255433	0.00551359
Chchd6	0.476166	0.701576	0.338185	0.00255433	0.00551359
Frmd4b	0.692081	0.59445	0.622159	0.00255433	0.00551359
Mkrn2os	0.594087	2.41661	2.52118	0.00255433	0.00551359
Gapdh	0.428937	0.355573	0.38726	0.00255433	0.00551359
Mgst1	0.9663	0.776039	0.795008	0.00255433	0.00551359
Nop53	0.425415	0.351025	0.338133	0.00255433	0.00551359
Trappc6a	0.392109	0.499645	0.511179	0.00255433	0.00551359
Bcam	0.943577	0.799788	1.1722	0.00255433	0.00551359
Otog	2.15831	1.87563	1.61416	0.00255433	0.00551359
Gas2	0.751039	0.68978	0.93391	0.00255433	0.00551359
Arrdc4	0.605004	0.549021	0.454518	0.00255433	0.00551359
Tenm4	0.321023	0.454147	0.414477	0.00255433	0.00551359
Aqp11	1.61461	1.50835	0.897522	0.00380739	0.00551359
Rab6a	0.248945	0.337032	0.362335	0.00255433	0.00551359
Tmem9b	0.328431	0.393907	0.304263	0.00559603	0.00551359
Gde1	0.411009	0.347357	0.525631	0.00255433	0.00551359
Cpxm2	0.9085	0.654462	0.685787	0.00255433	0.00551359
Nap1l4	0.384845	0.513931	0.589291	0.00380739	0.00551359
Cttn	0.281829	0.24735	0.47878	0.00255433	0.00551359
Pcmt1	0.393289	0.474307	0.315061	0.00380739	0.00551359
Aig1	0.513029	0.741558	0.478166	0.00255433	0.00551359
Ptprk	0.462561	0.527724	0.368085	0.00380739	0.00551359
Gm30619	0.513387	0.657661	0.352427	0.00255433	0.00551359
Snx3	0.404119	0.343389	0.308499	0.00255433	0.00551359
Cep85l	0.623806	0.318979	0.437344	0.00255433	0.00551359
Ppa1	0.449094	0.346069	0.580661	0.00255433	0.00551359
Chchd10	0.538521	0.487831	0.449186	0.00255433	0.00551359
Mrpl54	0.443467	0.341088	0.302457	0.00255433	0.00551359
Snrpf	0.312535	0.364419	0.436727	0.00255433	0.00551359
Ndufa12	0.489217	0.356082	0.356151	0.00255433	0.00551359
Epyc	0.784901	0.6627	1.07841	0.00559603	0.00551359
Otogl	2.22549	1.68388	1.67265	0.00255433	0.00551359
Cs	0.325654	0.453699	0.289131	0.00255433	0.00551359
Gas6	0.281598	0.415918	0.578247	0.00255433	0.00551359
Sfrp1	1.17181	1.08038	0.994371	0.00380739	0.00551359
Pgls	0.457653	0.346914	0.339491	0.00255433	0.00551359
Med26	0.443122	0.400049	0.201191	0.00255433	0.00551359
Rasd2	2.50376	2.78416	2.07889	0.00255433	0.00551359
Tecr	0.406795	0.25659	0.322588	0.00255433	0.00551359
Sall1	1.76253	2.40999	2.14625	0.00255433	0.00551359
Ces1d	1.28946	1.67826	1.77508	0.00255433	0.00551359
Amfr	0.272793	0.483209	0.471484	0.00255433	0.00551359
Mmp15	0.487259	0.570468	0.658285	0.00380739	0.00551359
Car7	0.598153	1.46884	1.68795	0.00255433	0.00551359
Wwp2	0.481265	0.424175	0.428642	0.00380739	0.00551359
Calb2	0.30475	0.467061	0.158187	0.00255433	0.00551359
Galnt2	0.78092	0.724791	0.649197	0.00380739	0.00551359
Gm3839	0.547747	0.477258	0.506942	0.00255433	0.00551359
Zfp503	0.847292	0.613445	0.608407	0.00255433	0.00551359
Prkcd	0.607553	0.503847	0.558041	0.00255433	0.00551359
Ghitm	0.287925	0.329675	0.224935	0.0081108	0.00551359
Prxl2a	0.387955	0.593342	0.688944	0.00255433	0.00551359
Cnih1	0.207334	0.337038	0.32314	0.00255433	0.00551359
Sall2	0.81337	1.05416	0.733005	0.00255433	0.00899802
Clu	0.933753	0.832793	0.911672	0.00255433	0.00551359
Dpysl2	0.595149	0.534774	0.4629	0.00380739	0.00551359
Lmo7	0.63551	0.484094	0.398158	0.00255433	0.00551359
Tm9sf2	0.284155	0.471319	0.441231	0.00255433	0.00551359
Ap1m2	1.9077	1.47979	1.37546	0.00255433	0.00551359
Tecta	1.92996	1.62316	1.0649	0.00255433	0.00551359
Pts	0.751302	0.625108	0.349761	0.00255433	0.00551359
Sh2d7	1.06335	1.80186	1.35042	0.00255433	0.00551359
Wdr61	0.468029	0.403183	0.568345	0.00255433	0.00899802
Tspan3	0.46931	0.364564	0.406193	0.00255433	0.00551359
Csk	0.354511	0.444372	0.190094	0.00559603	0.00551359
Calml4	1.42953	1.24863	1.08114	0.00255433	0.00551359
Hacd3	0.463906	0.694352	0.698781	0.00255433	0.00551359
Snx1	0.39684	0.476106	0.545808	0.00559603	0.00551359
Paqr9	1.00688	0.771897	0.665392	0.00255433	0.00551359
Twf2	0.343105	0.410567	0.45532	0.00380739	0.00551359
Ss18l2	0.480621	0.366103	0.273201	0.00255433	0.00551359
Higd1a	0.405818	0.497917	0.53024	0.00255433	0.00551359
Limk2	0.757044	0.501531	0.610852	0.00255433	0.00551359
Selenom	0.336399	0.452063	0.536309	0.00255433	0.00551359
Nf2	0.700691	0.556068	0.411261	0.00255433	0.00551359
Kremen1	0.702748	0.642938	0.659534	0.00380739	0.00551359
Igfbp3	0.587614	0.766552	0.799439	0.00559603	0.00551359
Aftph	0.340988	0.621789	0.588016	0.00255433	0.00551359
Mdh1	0.451041	0.361851	0.400152	0.00255433	0.00551359
Gm12191	0.177147	0.377125	0.326972	0.00255433	0.00551359
Skp1a	0.706505	0.650991	0.838016	0.0081108	0.00899802
Uqcrq	0.406198	0.346683	0.377211	0.00255433	0.00551359
Cnot8	0.175678	0.434872	0.480013	0.00255433	0.00551359
H2bu2	0.819884	0.703114	0.490427	0.00255433	0.00551359
Atpaf2	0.452881	0.611581	0.697382	0.00255433	0.00551359
Ndel1	0.323288	0.220552	0.556774	0.00255433	0.00551359
Kdm6b	0.30065	0.447937	0.460119	0.00255433	0.00551359
Gm21988	0.255531	0.324126	0.424434	0.00255433	0.00551359
Pitpna	0.420019	0.304669	0.312935	0.00255433	0.00551359
Aldoc	1.05635	0.988137	0.913749	0.00255433	0.00551359
Vmp1	0.513373	0.428691	0.419998	0.00255433	0.00551359
Gdpd1	0.83954	0.572525	0.270808	0.00255433	0.00551359
Mien1	0.556929	0.48158	0.682572	0.00255433	0.00899802
Ormdl3	0.451151	0.654642	0.553048	0.00255433	0.00551359
Nkiras2	0.444839	0.364294	0.252982	0.00255433	0.00551359
H2bc4	0.445794	0.358047	0.350877	0.00255433	0.00551359
Tbc1d7	0.817518	0.610788	0.53939	0.00255433	0.00551359
Id4	1.06957	1.26943	1.33457	0.00255433	0.00551359
Fam120a	0.430574	0.302783	0.227887	0.00255433	0.00551359
Card19	0.60505	0.714585	0.518776	0.00255433	0.00551359
Gm2830	0.561842	0.716097	0.683481	0.00255433	0.00899802
Srd5a1	0.921967	0.645947	0.83628	0.00255433	0.00551359
Cox7c	0.343653	0.294014	0.314291	0.00255433	0.00899802
Gm10736	0.272923	0.40192	0.359338	0.00255433	0.00551359
Emb	0.560576	0.488539	0.509992	0.00255433	0.00899802
Odc1	0.31772	0.446172	0.625092	0.00255433	0.00551359
Agr3	1.50616	2.51512	2.22319	0.00255433	0.00551359
Tspan13	0.601153	0.789946	0.541496	0.00255433	0.00551359
Nrcam	1.29666	1.03196	0.765706	0.00255433	0.00551359
Ralgapa1	0.384558	0.559312	0.565901	0.00255433	0.00551359
Hspa2	1.12524	0.848466	1.30087	0.00255433	0.00551359
Sptb	1.13738	0.580582	0.816906	0.00255433	0.00551359
Ccdc88c	0.385193	0.292493	0.288338	0.00255433	0.00551359
Lgmn	0.436015	0.242912	0.295157	0.00255433	0.00551359
Ighm	0.996834	0.833645	0.615554	0.00255433	0.00551359
Laptm4b	0.516796	0.458928	0.46992	0.00255433	0.00551359
Ccn3	1.42256	1.15812	1.09021	0.00380739	0.00551359
Efr3a	0.405426	0.313438	0.351484	0.00255433	0.00899802
Gpaa1	0.641416	0.471265	0.471389	0.00255433	0.00551359
Vps28	0.499096	0.352414	0.390184	0.00255433	0.00551359
Chadl	0.944336	0.717182	0.822015	0.00255433	0.00551359
Srebf2	0.331944	0.492124	0.278202	0.00255433	0.00899802
Gm4825	3.02031	2.26712	2.8366	0.00255433	0.00551359
Arf3	0.457833	0.383501	0.401446	0.00255433	0.00551359
Rogdi	0.587186	0.376608	0.549551	0.00255433	0.00551359
Fopnl	0.400715	0.492801	0.339131	0.00559603	0.00551359
Eif4a2	0.462158	0.423641	0.44241	0.00559603	0.00551359
Ndufb4	0.428736	0.37963	0.265529	0.00380739	0.00551359
Gsk3b	0.371942	0.278495	0.600369	0.00255433	0.00551359
Cxadr	0.586872	1.10565	1.01949	0.00255433	0.00551359
Il10rb	0.279333	0.422032	0.478914	0.00255433	0.00551359
Cldn14	1.67597	2.48331	2.22047	0.00255433	0.00551359
Dynlt1a	0.270758	0.352983	0.454325	0.00380739	0.00551359
Sod2	0.265829	0.350363	0.214235	0.00255433	0.00551359
Flywch2	0.577223	0.541902	0.446707	0.00559603	0.00551359
Lhfpl5	2.22672	1.97975	1.25792	0.00255433	0.00551359
Zfand3	0.488761	0.353116	0.362582	0.00255433	0.00551359
Tmprss3	1.44653	1.92275	2.10184	0.00255433	0.00551359
Pla2g7	0.633153	0.534455	0.447559	0.00255433	0.00551359
Tjap1	0.88153	0.607936	0.496997	0.00255433	0.00551359
Emilin2	1.17402	1.71185	1.84121	0.00255433	0.00551359
Dpy30	0.488279	0.441008	0.453726	0.00559603	0.00551359
Six2	0.992959	0.709377	0.463263	0.00255433	0.00551359
Calm2	0.300102	0.23501	0.231439	0.00255433	0.00551359
Msh6	0.847419	1.02027	0.792786	0.00380739	0.00551359
Cystm1	0.734376	0.609849	0.535367	0.00255433	0.00551359
Ppp2r2b	0.981426	1.21576	0.464335	0.00255433	0.00551359
Minar2	0.879113	1.28312	1.21181	0.00255433	0.00551359
Mbd2	0.184156	0.293445	0.404564	0.00255433	0.00551359
BC031181	0.435789	0.33252	0.528142	0.00255433	0.00899802
Sall3	2.55545	2.32044	2.3628	0.00255433	0.00551359
Plaat3	0.429393	0.352466	0.404167	0.00255433	0.00551359
Ubxn1	0.342152	0.430114	0.459238	0.00255433	0.00551359
Ganab	0.432411	0.333816	0.358777	0.00255433	0.00551359
Lrrc10b	1.85862	2.18424	1.28257	0.00255433	0.00551359
Apba1	0.791193	0.58158	0.39209	0.00255433	0.00551359
Tjp2	0.432702	0.826892	0.784649	0.00255433	0.00551359
Plce1	0.51315	0.334772	0.35934	0.00255433	0.00551359
Scd1	0.423504	0.781436	0.993035	0.00255433	0.00551359
Arl3	0.463275	0.40499	0.381263	0.00380739	0.00551359
Sfr1	0.39553	0.345255	0.243908	0.00380739	0.00551359
Smc3	0.267247	0.453595	0.21031	0.00255433	0.00551359
Tectb	1.41299	1.27488	1.28853	0.0081108	0.00551359
mt-Ti	0.588648	0.513085	0.435074	0.00380739	0.00551359
mt-Td	0.352329	0.442047	0.81293	0.0081108	0.00551359
mt-Atp8	0.420252	0.38071	0.365092	0.00559603	0.00551359
mt-Nd4l	0.447095	0.32161	0.43686	0.00255433	0.00899802
mt-Te	0.385552	0.321038	0.342523	0.00255433	0.00551359

### Sheet: Adult_HC_gradient genes_expres
Gradient expression genes of HCs in the adult cochlear
Gene	Average expression level			P-value
	Apical-HC	Middle-HC	Basal-HC	Middle VS Apex	Basal VS Apex
Ncoa2	0.693628	0.0894227	0.00183102	0.0015055	0.00264711
Zfp451	0.0612884	0.156662	0.279547	0.00724493	0.00264711
Map2	0.235935	0.408676	0.0112376	0.000754633	0.00264711
Mreg	2.39753e-07	1.52294	5.46101e-06	0.000754633	0.00393528
Tmbim1	0.595404	0.859486	1.19405	0.000754633	0.00264711
Dner	0.0396281	0.729785	0.252625	0.000754633	0.00264711
Gigyf2	0.90919	0.0286155	0.0145171	0.000754633	0.00264711
Edem3	0.180956	1.25569	0.00317675	0.000754633	0.00393528
Rabgap1l	0.267426	0.504514	0.435032	0.000754633	0.00576935
H3f3a	0.445262	0.562474	0.68325	0.00289833	0.00576935
Lbr	0.00367596	0.216135	0.0723421	0.000754633	0.00393528
Irf6	0.823941	1.34797	1.30641	0.000754633	0.00264711
A330023F24Rik	0.239723	1.40126	0.0133367	0.00107066	0.00576935
Proser2	0.519782	1.08812	2.05264	0.00724493	0.00264711
Myo3a	0.0166929	0.616746	0.862608	0.000754633	0.00264711
Rapgef1	0.365084	0.783217	0.65234	0.000754633	0.00834172
Odf2	0.815899	0.0133283	0.00111366	0.00724493	0.00576935
Acvr2a	0.671761	0.0221111	1.3568	0.00724493	0.00264711
Mbd5	0.242131	0.619646	0.471782	0.000754633	0.00264711
Fign	0.023175	0.0599334	0.348531	0.00724493	0.00393528
Gorasp2	0.302787	0.44784	0.681661	0.0039683	0.00264711
Wipf1	0.00770137	0.150801	0.112537	0.0015055	0.00393528
Ttc17	0.102834	0.640447	0.848549	0.00289833	0.00834172
Mettl15	0.306889	0.507127	0.43036	0.000754633	0.00393528
Muc15	1.90889	0.925233	2.21998	0.00209818	0.00393528
Strc	2.40841	0.00382944	-2.13565e-16	0.00724493	0.00264711
Kcnip3	0.209102	0.648289	2.20239e-05	0.0039683	0.00576935
Rnf24	0.00744375	0.610767	0.465297	0.000754633	0.00264711
Slx4ip	0.65022	0.0147248	-4.34922e-16	0.000754633	0.00264711
Dtd1	0.00146632	1.32082	0.0694433	0.000754633	0.00264711
Ninl	0.00141388	0.449875	0.133769	0.000754633	0.00264711
Tpd52l2	0.0633815	0.888258	0.217731	0.000754633	0.00264711
Aifm1	0.0105307	1.04645	0.467176	0.000754633	0.00264711
Hdac8	0.00371287	1.03514	0.0749072	0.000754633	0.00264711
Shroom2	0.125394	0.904903	0.498875	0.000754633	0.00393528
Car2	0.189463	0.432829	0.701271	0.00724493	0.00264711
Hspa4l	0.376657	0.701505	0.736692	0.000754633	0.00264711
Jade1	0.0354773	0.46909	0.378515	0.000754633	0.00264711
Sclt1	0.31549	0.6746	4.80109e-05	0.00724493	0.00264711
Clrn1	0.000160526	-6.13154e-16	1.87616	0.000754633	0.00264711
Kcnab1	0.0021419	0.0514627	0.677272	0.000754633	0.00264711
Tuft1	0.000380307	0.0129618	0.00730527	0.000754633	0.00264711
Anp32e	0.166709	0.562702	0.547858	0.000754633	0.00393528
Vps45	0.54694	0.731685	0.00854422	0.00724493	0.00264711
Phtf1	0.359211	1.21373	0.0124465	0.000754633	0.00264711
Lrig2	-1.9563e-16	0.0333875	0.023355	0.000754633	0.00264711
Cept1	0.477659	1.18156	1.60289	0.000754633	0.00264711
Kcna10	2.41688	0.0977487	1.2925	0.000754633	0.00264711
St6galnac3	0.297519	0.915832	3.18879e-05	0.00966131	0.00264711
Fam110b	0.0253797	1.1354	0.517498	0.000754633	0.00264711
Runx1t1	0.0589039	-4.18064e-16	2.22906	0.0039683	0.00264711
Bach2	1.13731	0.0628826	0.178333	0.00107066	0.00834172
Rngtt	0.01465	0.610762	0.640522	0.000754633	0.00264711
Rars2	8.76615e-06	1.25782	1.39625	0.000754633	0.00264711
Ptpn3	0.865075	1.36589	1.37093	0.000754633	0.00264711
Cdk5rap2	0.0974154	0.453308	0.678984	0.00107066	0.00264711
Ttc39b	0.302678	0.0225119	0.00176847	0.000754633	0.00264711
Cachd1	1.53973	0.651302	6.43112e-06	0.00966131	0.00264711
Dnajc6	0.000887762	0.00610557	0.625095	0.0039683	0.00264711
Faf1	0.612351	0.000587507	0.0376635	0.000754633	0.00264711
Rims3	2.29716e-06	0.741829	1.0585	0.000754633	0.00264711
Yars	0.00821629	1.01042	0.0677305	0.000754633	0.00264711
Ccdc28b	0.338341	0.0133825	0.00318063	0.000754633	0.00264711
Kpna6	0.180547	0.751693	0.83414	0.000754633	0.00264711
Trnp1	0.143706	0.471666	0.46999	0.00107066	0.00576935
Camta1	0.117149	0.438372	0.00453923	0.0039683	0.00393528
Acot7	0.0643767	0.264419	1.12123	0.00538553	0.00264711
Ccnl2	0.435714	0.676287	0.873025	0.00209818	0.00264711
6030443J06Rik	0.596492	0.136869	0.0389427	0.00724493	0.00264711
Abcb8	0.0470863	1.08223	1.01985	0.000754633	0.00264711
Dnajb6	0.168404	0.648877	0.606174	0.000754633	0.00264711
Rgs12	0.567366	0.000686859	0.000276004	0.0039683	0.00264711
Ablim2	0.0658425	0.497479	0.252278	0.000754633	0.00576935
Gm1043	0.118438	0.752673	5.58057e-19	0.0039683	0.00264711
Ube2k	0.558493	0.686436	0.795265	0.0039683	0.00834172
Mob1b	0.406815	0.683964	0.703504	0.0015055	0.00264711
Shroom3	0.196086	0.611884	1.37189	0.00289833	0.00264711
Rpap2	1.42119	0.063786	0.0627984	0.00107066	0.00264711
Miat	0.00182265	0.484075	0.951928	0.000754633	0.00264711
Wscd2	2.90934e-07	0.0265698	2.2106	0.000754633	0.00264711
Myo1h	0.000678341	0.108924	1.12022	0.000754633	0.00264711
Rimbp2	0.636103	0.909288	0.0426862	0.000754633	0.00834172
Rabgef1	0.366829	0.971837	1.30681	0.00107066	0.00264711
Smurf1	0.0826413	0.744468	1.41197	0.00289833	0.00264711
Wasl	0.104799	0.536085	0.792003	0.000754633	0.00264711
Lncpint	0.00357652	0.0208063	0.047071	0.000754633	0.00264711
Mkln1	0.148214	0.314245	0.00789067	0.00538553	0.00264711
Osbpl3	0.336646	0.000587616	0.0146769	0.000754633	0.00264711
St3gal5	0.616397	0.956431	1.20099	0.00107066	0.00264711
Wbp1	0.760413	0.224708	1.59006	0.00724493	0.00264711
Iqsec1	0.18056	0.393435	0.317093	0.000754633	0.00393528
Adipor2	0.646715	0.88635	1.12393	0.000754633	0.00264711
Ceacam16	1.46034	1.75633	2.29757	0.000754633	0.00264711
Spint2	0.573152	0.862719	1.56442	0.00724493	0.00264711
Uri1	0.0271063	0.058949	1.00208	0.0039683	0.00264711
Prmt3	0.0161118	0.105624	0.547096	0.00289833	0.00264711
Tub	0.00442151	0.70305	1.6815	0.000754633	0.00264711
Plekha7	0.104544	1.00975	0.764275	0.000754633	0.00264711
Xylt1	0.00114478	0.157055	1.28877	0.000754633	0.00264711
Arhgap17	0.197221	0.77564	1.20256	0.000754633	0.00264711
Inpp5f	0.00244187	0.40951	0.550981	0.000754633	0.00264711
Inpp5a	0.0147609	0.61188	0.095771	0.000754633	0.00264711
Eps8l2	0.731026	0.0950146	0.986442	0.00724493	0.00393528
Kcnq1ot1	0.468044	0.0328736	-4.36879e-16	0.00724493	0.00264711
Shank2	0.37966	-6.62264e-16	-2.04908e-17	0.000748989	0.00264711
Eya4	0.154416	0.861336	1.16534	0.000754633	0.00264711
Arhgap18	0.11523	0.00126699	2.6465e-07	0.0039683	0.00264711
Ank3	0.389406	0.446897	0.144145	0.00724493	0.00834172
Zfp938	0.00940214	0.268124	0.707813	0.000754633	0.00264711
Syn3	0.678257	0.256445	0.220161	0.000754633	0.00264711
Ptprq	2.29791	-1.7144e-16	-2.59844e-17	0.000754633	0.00576935
Slc16a7	3.07135e-05	0.0524923	0.500544	0.000754633	0.00264711
Dcun1d2	0.146591	0.506963	0.0159917	0.00724493	0.00576935
Nrg1	0.433253	0.00396984	0.00142627	0.000754633	0.00264711
Vps37a	0.202478	0.881898	0.52268	0.000754633	0.00264711
Atp13a1	0.192296	0.747986	0.00172037	0.0039683	0.00264711
Ell	0.00635043	0.880914	1.50141	0.000754633	0.00264711
Arhgap10	0.542773	0.905689	0.00230578	0.00724493	0.00264711
Chd9	0.197337	0.447678	0.624692	0.000754633	0.00264711
Ranbp10	0.246595	0.871832	1.10115	0.000754633	0.00264711
Disc1	-1.39963e-15	0.0540904	5.08075e-17	0.000754633	0.00264711
Tsc22d1	0.096447	0.308754	0.420777	0.000754633	0.00264711
Lmo7	0.698737	1.11205	1.28016	0.000754633	0.00264711
Stk24	0.03938	1.06692	0.622216	0.000754633	0.00264711
Dock9	0.165829	0.610832	1.4487	0.000754633	0.00264711
Dync2h1	0.05944	0.274835	0.839482	0.000754633	0.00264711
Cep164	1.22571	0.000918543	2.23983	0.0039683	0.00264711
Gm32742	0.255696	2.04565	3.79372	0.00724493	0.00264711
Gm1715	0.0510496	0.270733	0.217351	0.000754633	0.00264711
Calml4	1.85723	1.00044	0.431122	0.00724493	0.00264711
Snap91	0.215408	0.463352	0.745691	0.0039683	0.00264711
Pcolce2	0.0320032	0.0453152	1.91388	0.00724493	0.00264711
Pls1	0.0109179	2.23588	1.88914	0.000754633	0.00264711
Nktr	0.152181	0.346241	0.807147	0.00966131	0.00393528
Ano10	0.0698459	0.138461	1.16626	0.00724493	0.00264711
Sacm1l	0.349033	0.0125107	0.0317824	0.000754633	0.00264711
Sfi1	0.239694	0.0086497	1.80089	0.000754633	0.00264711
Dbnl	0.367007	0.438716	0.83313	0.00289833	0.00264711
Fnip1	0.301799	0.796105	0.00291819	0.00107066	0.00264711
H2bu2	0.943749	0.024674	2.31114e-06	0.00538553	0.00264711
Dlg4	0.00170292	0.607064	0.00829218	0.000754633	0.00393528
Rph3al	-1.73732e-16	0.118956	2.51029e-06	0.000754633	0.00264711
Ap2b1	0.184201	0.39668	0.793113	0.00289833	0.00264711
Taf15	0.0171777	0.618367	0.0861221	0.000754633	0.00576935
Stxbp4	0.202864	1.11259	0.00478059	0.00209818	0.00264711
Spop	0.164102	0.475916	0.776496	0.00107066	0.00264711
Plcd3	1.3432	0.610055	1.55089	0.00724493	0.00834172
Limd2	0.466747	1.02964	1.60388	0.00289833	0.00264711
Ripor2	0.00038038	0.253261	0.00601811	0.000754633	0.00264711
Pxdc1	0.624496	1.32353	1.68147	0.00289833	0.00576935
B230219D22Rik	0.208886	0.698498	0.950931	0.000754633	0.00264711
Macroh2a1	0.339726	0.511573	0.943495	0.00538553	0.00264711
Irx2	0.0511509	0.547612	0.313153	0.000754633	0.00264711
Adgrv1	0.000498943	-2.65197e-16	0.0218135	0.00289833	0.00264711
Rnf180	1.56317	1.7878	0.016209	0.00538553	0.00264711
Emb	0.51101	1.014	1.72745	0.000754633	0.00264711
Dtnb	0.985909	0.00280941	0.0214057	0.000754633	0.00264711
Sf3b6	0.61044	0.778075	0.0181407	0.000754633	0.00264711
Snx13	0.00611398	1.02776	0.639052	0.000754633	0.00264711
Sgpp1	0.453278	0.724979	0.67929	0.000754633	0.00264711
Rab15	1.13106	1.5504	0.246119	0.000754633	0.00264711
Actn1	0.360036	0.616512	0.82932	0.000754633	0.00264711
Foxn3	0.204079	0.630393	0.67639	0.0015055	0.00264711
Ppp4r4	1.66672	0.000807276	2.28644	0.00724493	0.00393528
Ccdc85c	0.734664	0.0126373	0.00221882	0.000754633	0.00264711
Ptprn2	-2.50367e-16	0.193598	0.301353	0.000754633	0.00264711
Gm5441	-8.25021e-17	1.74476	0.0454103	0.000754633	0.00264711
Vps13b	1.04738	0.175433	9.07767e-05	0.00538553	0.00264711
Efr3a	0.298946	0.613818	0.0764148	0.000754633	0.00576935
Gm20732	0.0185819	0.972719	2.33564	0.000754633	0.00264711
Hdac7	0.120243	0.76729	1.17482	0.00724493	0.00834172
Dnm1l	0.128034	0.267811	0.559058	0.00538553	0.00576935
Map3k13	0.0259481	0.574605	0.436732	0.000754633	0.00264711
Osbpl11	0.0890988	0.193246	0.891029	0.000754633	0.00264711
Kalrn	0.919904	0.330101	0.0980194	0.00724493	0.00264711
Sec22a	0.00717215	0.622175	0.107252	0.000754633	0.00264711
Tmprss7	2.31199	-1.11896e-16	0.00231457	0.000754633	0.00264711
Cblb	0.00412296	1.42015	2.02711e-08	0.000754633	0.00834172
Synj2	1.05704	1.54327	0.0581273	0.000754633	0.00264711
Prkn	0.193209	0.0044529	1.27299	0.00209818	0.00264711
Afdn	1.29822	0.43144	0.00672369	0.00724493	0.00264711
Lhfpl5	2.30155	1.05746	7.91523e-08	0.00724493	0.00264711
Mapk14	0.826866	0.0149629	1.01708	0.000754633	0.00264711
Akap8	0.0284389	0.788654	0.774336	0.000754633	0.00264711
Tmem63b	0.0322962	0.711882	0.243774	0.000754633	0.00264711
Ptprm	0.398983	0.0163898	1.17916	0.000754633	0.00264711
Fam98a	0.021757	0.132283	0.160352	0.000754633	0.00264711
Heatr5b	0.0378484	0.274951	0.216919	0.00209818	0.00576935
Eif2s3y	0.221709	0.720455	0.000738157	0.00289833	0.00264711
Chst9	0.360812	1.32286	1.95411	0.000754633	0.00264711
Kdm3b	0.0116418	0.176316	0.594118	0.00107066	0.00264711
E230025N22Rik	1.43661	-3.5131e-16	2.71847	0.000754633	0.00264711
Ppargc1b	3.04512e-17	-5.05949e-16	6.71212e-05	0.00289833	0.00264711
Loxhd1	1.88871	3.15716	-7.58181e-17	0.000754633	0.00834172
Atp9b	0.0548064	0.900825	1.19069	0.000754633	0.00264711
Chka	0.0174808	0.315301	0.931257	0.000754633	0.00264711
Gm21992	0.292978	0.560817	0.990605	0.00724493	0.00264711
Prpf19	0.0183373	0.406765	0.311607	0.000754633	0.00264711
Tmc1	2.95301	1.04467	0.012078	0.00209818	0.00264711
Apba1	0.231888	0.488249	0.684545	0.0015055	0.00264711
Ankrd22	0.000934886	2.1508	0.247741	0.000754633	0.00264711
Pdlim1	0.00974122	0.02748	1.35104	0.00724493	0.00264711
Pi4k2a	0.16209	0.573277	1.13891	0.00724493	0.00264711
Armh3	0.083627	0.45908	1.0898	0.00724493	0.00264711
Cnnm2	3.13761e-05	0.000153204	0.036635	0.0039683	0.00264711
