## Supplementary material for "Spatiotemporal transcriptomic analyses reveal molecular gradient patterning during development and the tonotopic organization along the cochlear axis": S4 File

### Sheet: Sheet1
Antibodies used for immunofluorescence in this study
Antibodies	Source	Identifier
Rabbit anti-MYO7A (1:1000)	Proteus BioSciences	25-6790
Anti-Calb2 (1:1000)	abcam	ab702
rabbit anti-Calbindin (1:1000)	New England Biolabs	AB_2687400
mouse anti-Pou4f1(1:200)	Millipore	AB_94166
VGLUT3 antibody (1:500)	SYSY	135-203
Rabbit anti-Tuj1 (1:1000)	abcam	ab18207
FOXP1 Rabbit pAb (1:500)	Abclonal	A12685
Rabbit anti-Slc26a5 (1:1000)	abcam	ab242128
Phalloidin-iFluor 594 (1:1000)	abcam	ab176757
Goat Anti-Rabbit IgG H&L (Alexa Fluor 488) (1:1000)	abcam	ab150077
Goat Anti-Rabbit IgG H&L (Alexa Fluor® 594) (1:1000)	abcam	ab150077
Alexa Fluor® 488 AffiniPure™ Goat Anti-Mouse IgG (H+L) (1:1000)	Jackson	AB_2338840
DAPI (1:5000)	biyotime	C1002
Primers used for RNA in situ in this study
Gene	F primer	R primer	Product
Dnase1	GGCTCATCATACAGAGCAGGTCT	GGGTAATGGTCACTGATGGCTTC	888
Enpep	GGATCGGACGCCTTCCAATTGAAA	GGTTATGTTTGCCGCATACTCTGC	1054
Nefh	GGTCCGAGTCCCTTCTCTCT	CAGCTGGGGGCTTGATATCTT	1177
Fgf1	TGTGGGCCTCAAGAAGAACG	ATTTGGGGCCATCGTACTGG	999
Fgf8	GGAACCCAGCTGACACTCTC	GCACAACTAGAAGGCAGCTC	802
Fgf10	CCAGTGCCGAGAGTTTCAGT	TGCTTGCGTGTCTTACTGCT	1123
Fgfr2	GAGGATACCACTTTAGAACC	TGGTGAACGGCCTCTGTACGC	980
Prx	GGGCGGAGTTGGTGGAGATT	GGCTGGGAGAAGTTTGGGGT	1005
Cend1	GGTGAGCTGTCCTGAGCCAC	GGAAGAGGTGGGAACCCCAT	1072
Cilp	CCAGGAGAGTCCCGGAGAG	AGTACTCCCCTGCTTGGTCC	977
Meg3	GGCCGAGAGACCAGCTTCTC	GGGGCTTCAAAAACCTCAGAGC	923
